# Oral Actinobacteria sense and defend against parasitic epibionts

**DOI:** 10.64898/2026.09.08.750141

**Authors:** Yaxi Wang, Jake Colautti, Larry A. Gallagher, Jaehoon Lee, Yongjun Tan, Savannah Farrell, Conor Farrell, Batbileg Bor, John C. Whitney, Dapeng Zhang, S. Brook Peterson, Joseph D. Mougous

## Abstract

Bacteria contend with a wide range of antagonistic interactions from neighboring microbes. One widespread but poorly understood threat is posed by Patescibacteria, which proliferate by colonizing host bacteria surfaces and extracting cellular resources. Despite the ubiquity of Patescibacteria in the environment, how hosts defend against these epibionts remains unknown. Here we show that Actinomycetota fend off Patescibacteria using the Esx secretion system. We identify a secreted effector protein that mediates this defensive behavior and demonstrate that Esx induction is part of a multifaceted, epibiont-specific response that includes multiple predicted cell surface modifications. Finally, we show that this response occurs at the transcriptional level and is mediated by a previously undescribed threat sensing pathway whose activation leads to threonine phosphorylation of an FHA domain-containing output protein. Together with bioinformatic evidence linking this threat sensing pathway to Esx across Actinomycetales, our experimental findings establish a functional role for the elusive and broadly distributed Esx pathway in defense against epibionts. Furthermore, they help resolve the ecological relationship between Patescibacteria and their hosts as one of antagonism, not mutualism.
