## Supplemental Table 4 for "Oral Actinobacteria sense and defend against parasitic epibionts"

### Sheet: Sheet1
Table S4. Strains, plasmids, primers, and gene fragments used in this study.
Bacterial strains	Genotype	Source
Schaalia odontolytica F0309 (So F0309)	wild-type	Forsyth Institute Strain Collection; PMID: 32839546
S. meyeri W712	wild-type	Forsyth Institute Strain Collection; PMID: 32839546
Actinomyces israelii F0345	wild-type	PMID: 20656903
So F0309 DeccC	DOBNOAD_00326	This study
So F0309 DeccC + eccC	DOBNOAD_00326 NS::POBNOAD_00326-OBNOAD_00326	This study
So F0309 DaesA	DOBNOAD_00324	This study
So F0309 DaesA + aesA	DOBNOAD_00324 NS::PkasOp3-RbswE*-OBNOAD_00324	This study
So F0309 DaesB	DOBNOAD_00323	This study
So F0309 DaesB + aesB	DOBNOAD_00323 NS::PkasOp3-RbswE*-OBNOAD_00323	This study
So F0309 VSV-G–aesA	VSV-G-OBNOAD_00324	This study
So F0309 aesB–VSV-G	OBNOAD_00323–VSV-G	This study
So F0309 aesB_GA-KK	OBNOAD_00323_GA-488/489-KK	This study
So F0309 aesB_DDD-AAA	OBNOAD_00323_DDD-511-513-AAA	This study
So F0309 aesB_GGFMG-AAAAA	OBNOAD_00323_GGFMG-480-484-AAAAA	This study
So F0309 aesB_GYVNP-AAAAA	OBNOAD_00323_GYVNP-520-524-AAAAA	This study
So F0309 aesB_DKD-AAA	OBNOAD_00323_DKD-532-534-AAA	This study
So F0309 aesB_DDED-AAAA	OBNOAD_00323_DDED-512-515-AAAA	This study
So F0309 DesrA1	DOBNOAD_00277	This study
So F0309 DesrA2	DOBNOAD_00317	This study
So F0309 esrG1T152A	OBNOAD_00283T152A	This study
So F0309 DOBNOAD_01965	DOBNOAD_01965	This study
Nanosynbacter sp. TM7-008 (TM7-008)	wild-type	PMID: 35894623; PMID: 35343799
Nanosynbacter sp. TM7-074	wild-type	PMID: 35343799
Southlakia epibionticum ML1	wild-type	PMID: 37683634
TM7-008 NS::sfgfp-hph	NS::Ptuf-sfgfp-PrpsJ-hph	This study
Plasmids	Purpose	Reference/Source
pCWU3	An allelic exchange vector used to generate pLG202	PMID: 20601506
pLG202	A counter selection-based allelic exchange vector	This study
pLG202::∆eccC	For deleting OBNOAD_00326 in So F0309	This study
pLG202::NS	For introducing any DNA fragment into the So F0309 netural site (NS)	This study
pLG202::NS::PeccC-eccC	For complementing DOBNOAD_00326 in So F0309	This study
pLG202::∆aesA	For deleting OBNOAD_00324 in So F0309	This study
pLG202::NS::PkasOp3-RbswE*-aesA	For complementing DOBNOAD_00324 in So F0309	This study
pLG202::∆aesB	For deleting OBNOAD_00323 in So F0309	This study
pLG202::NS::PkasOp3-RbswE*-aesB	For complementing DOBNOAD_00323 in So F0309	This study
pLG202::VSV-G-aesA	For inserting VSV-G tag at the N-terminus of aesA in So F0309	This study
pLG202::aesB–VSV-G	For inserting VSV-G tag as the C-terminus of aesB in So F0309	This study
pLG202::aesB_GA-KK	For introducing GA-488/489-KK mutation into aesB	This study
pLG202::aesB_DDD-AAA	For introducing DDD-511-512-AAA mutation into aesB	This study
pLG202::aesB_GGFMG_AAAAA	For introducing GGFMG-480-484-AAAAA mutation into aesB	This study
pLG202::aesB_GYVNP_AAAAA	For introducing GYVNP-520-524-AAAAA mutation into aesB	This study
pLG202::aesB_DKD-AAA	For introducing DKD-532-534-AAA mutation into aesB	This study
pLG202::aesB_DDED-AAAA	For introducing DDED-512-515-AAAA mutation into aesB	This study
pCWU3::∆esrA1	For deleting OBNOAD_00277 in So F0309	This study
pLG202::∆esrA2	For deleting OBNOAD_00317 in So F0309	This study
pLG202::esrG1T152A	For introducing T152A mutation into OBNOAD_00283	This study
pLG202::∆OBNOAD_01965	For deleting OBNOAD_01965 in So F0309	This study
Primers and gene fragments	Sequence (5'-3')	Purpose	Corresponding plasmid	Source
kasOp3-pheS** (synthetic gene fragment)	TGTTCACATTCGAACGGTCTCTGCTTTGACAACATGCTGTGCGGTGTTGTAAAGTCGTGGCCAGGAGAATACGACAGCGTGCAGGACTGGGGGAGTTATGGCCGGCAACGCCCCCGACCTGGACCCCCTGGACGAGGCCGCCGTCAACGCCGTCCGCGAGGCCGGCCTGGCCGACATCGAGGCCGCCGACTCCCTCGACGCCCTGAAGGCCGTCCGCGCCGCTCTCCTGGGCGACCAGGCCCCCCTCGTCACCGCTAACCGCACCATCGGCTCCCTGGAGCCCGCCCAGCGCGGCCTCGCTGGCAAGAACCTGGGCCAGGCCCGCAAGGTCCTCACCGAGGCGCTGGAGGAGCGCAAGGCTGTCCTCGCCGCGGAGCACGAGGCTCGCATGCTGGTCGA…	For constructing the counter selection-based allelic exchange vector pLG202. TWIST gene fragment used as template for PCR.	pLG202	This study
16550	GCAGATTGTACTGAGAGTGCACCATATGTCAGTTACCACGGCCGTTAACACC	For constructing the counter selection-based allelic exchange vector pLG202. For amplifying the kasOp3-pheS** fragment and inserting between the EcoRI and NdeI sites of pCWU3 by Gibson assembly.	pLG202	This study
16588	GAGGATCCCCGGGTACCGAGCTCGAATTCCGCCCGAGCGCGGGGACCAGTGGGTGTTCACATTCGAACGGTCTC	For constructing the counter selection-based allelic exchange vector pLG202. For amplifying the kasOp3-pheS** fragment and inserting between the EcoRI and NdeI sites of pCWU3 by Gibson assembly.	pLG202	This study
17426	TGCATGCCTGCAGGTCGACTCTAGACTCAGATACTGCGTTAAACATTTCGGTAGAG	For constructing the plasmid pLG202::∆eccC. For amplifying homology arm 1. The DNA fragments were inserted between the XbaI and EcoRI sites of pLG202 by Gibson assembly.	pLG202::∆eccC	This study
17427	ACGGCGGACTCGCGCGCAGGTCGTCCAC	For constructing the plasmid pLG202::∆eccC. For amplifying homology arm 1. The DNA fragments were inserted between the XbaI and EcoRI sites of pLG202 by Gibson assembly.	pLG202::∆eccC	This study
17428	CCTGCGCGCGAGTCCGCCGTTTCTTGCG	For constructing the plasmid pLG202::∆eccC. For amplifying homology arm 2. The DNA fragments were inserted between the XbaI and EcoRI sites of pLG202 by Gibson assembly.	pLG202::∆eccC	This study
17429	TGGTCCCCGCGCTCGGGCGGAATTCCACTCCGAGGAGGAGAGC	For constructing the plasmid pLG202::∆eccC. For amplifying homology arm 2. The DNA fragments were inserted between the XbaI and EcoRI sites of pLG202 by Gibson assembly.	pLG202::∆eccC	This study
16703	AGCTTGCATGCCTGCAGGTCGACTACCGAGTACTACTACCGG	For constructing the plasmid pLG202::NS for inserting fragments at So F0309 NS. For amplifying homology arm 1. The DNA fragments were inserted between the XbaI and EcoRI sites of pLG202 by Gibson assembly, introducing MCS between the arms without restoring the original XbaI and EcoRI sites of pLG202.	pLG202::NS	This study
16704	GAATTCGAGCTCGGTACCCGGGGATCCTCTAGAAGATCTCTGGCTCATCGAC	For constructing the plasmid pLG202::NS for inserting fragments at So F0309 NS. For amplifying homology arm 1. The DNA fragments were inserted between the XbaI and EcoRI sites of pLG202 by Gibson assembly, introducing MCS between the arms without restoring the original XbaI and EcoRI sites of pLG202.	pLG202::NS	This study
16705	TCTAGAGGATCCCCGGGTACCGAGCTCGAATTCCAGGCACGGCTTGATAGG	For constructing the plasmid pLG202::NS for inserting fragments at So F0309 NS. For amplifying homology arm 1. The DNA fragments were inserted between the XbaI and EcoRI sites of pLG202 by Gibson assembly, introducing MCS between the arms without restoring the original XbaI and EcoRI sites of pLG202.	pLG202::NS	This study
16706	CCACTGGTCCCCGCGCTCGGGCGGTCCGAAGATGAGCACCTC	For constructing the plasmid pLG202::NS for inserting fragments at So F0309 NS. For amplifying homology arm 1. The DNA fragments were inserted between the XbaI and EcoRI sites of pLG202 by Gibson assembly, introducing MCS between the arms without restoring the original XbaI and EcoRI sites of pLG202.	pLG202::NS	This study
TOBNOAD_00322 (synthetic gene fragment)	ATGTCGTCGATGAGCCAGAGATCTTCTAGACGCATAGGGGAGCGCCCCTGTCATCCACACGCAGTTCACGGTGGGTGGCAGGGGCGCTTCGCTGTGTCGGGTTGCCGAGGATTTTTCTCCTACTT	For constructing the plasmid pLG202::NS::PeccC-eccC. gBlock gene fragment containing the terminator region of OBNOAD_00322. Used as template for PCR.	pLG202::NS::PeccC-eccC	This study
17508	GTCGATGAGCCAGAGATCTTCTAGACGCATAGGGGAGCGCCCC	For constructing the plasmid pLG202::NS::PeccC-eccC. For amplifying the terminator region of OBNOAD_00322. The DNA fragments were inserted between the XbaI and EcoRI sites of pLG202::NS by Gibson assembly.	pLG202::NS::PeccC-eccC	This study
17509	GGAGAAAAATCCTCGGCAACCCGACACAG	For constructing the plasmid pLG202::NS::PeccC-eccC. For amplifying the terminator region of OBNOAD_00322. The DNA fragments were inserted between the XbaI and EcoRI sites of pLG202::NS by Gibson assembly.	pLG202::NS::PeccC-eccC	This study
17510	GTTGCCGAGGATTTTTCTCCTACTTTCAGACTGGTC	For constructing the plasmid pLG202::NS::PeccC-eccC. For amplifying the PeccC-eccC-TeccC fragment. The DNA fragments were inserted between the XbaI and EcoRI sites of pLG202::NS by Gibson assembly.	pLG202::NS::PeccC-eccC	This study
17511	CCCTATCAAGCCGTGCCTGGAATTCCACCGACGCTAACCGCCG	For constructing the plasmid pLG202::NS::PeccC-eccC. For amplifying the PeccC-eccC-TeccC fragment. The DNA fragments were inserted between the XbaI and EcoRI sites of pLG202::NS by Gibson assembly.	pLG202::NS::PeccC-eccC	This study
18189	TGCATGCCTGCAGGTCGACTCTAGAGCCCATGAGCTCCTGGGG	For constructing the plasmid pLG202::∆aesA. For amplifying homology arm 1. The DNA fragments were inserted between the XbaI and EcoRI sites of pLG202 by Gibson assembly.	pLG202::∆aesA	This study
18190	CCAGTCGGTTTCGAGCGGTGGATCCTCTG	For constructing the plasmid pLG202::∆aesA. For amplifying homology arm 1. The DNA fragments were inserted between the XbaI and EcoRI sites of pLG202 by Gibson assembly.	pLG202::∆aesA	This study
18191	CACCGCTCGAAACCGACTGGTACTCTCCAGC	For constructing the plasmid pLG202::∆aesA. For amplifying homology arm 2. The DNA fragments were inserted between the XbaI and EcoRI sites of pLG202 by Gibson assembly.	pLG202::∆aesA	This study
18192	TGGTCCCCGCGCTCGGGCGGAATTCCCGCAGGCGGCCGACATC	For constructing the plasmid pLG202::∆aesA. For amplifying homology arm 2. The DNA fragments were inserted between the XbaI and EcoRI sites of pLG202 by Gibson assembly.	pLG202::∆aesA	This study
PkasOp3-RbswE*-aesA (synthetic gene fragment)	GGATGATGTCGTCGATGAGCCAGAGATCTTCTAGATGGAAATCTTACTGAAAGGGGGCGCCTCGGGCGCAATCGCCGAGGCGGCCCGGGGGCCGGAGGCGAATACCCGGCCCCCGGGACGCGTGATCAGACAGTAGGCTGTGTGTTCTGAGTTGGTGCTTGGGAAGTTGCTCCCCCAGAGGATCCACCGCTCGACGCGTGAGGAAGTCCGCCGTTCATGAGTAGCTTTCCACTCAGGGAACCCACCAGGGCACCAGCCGCGCTCGAAGCGGTGGACACGCCGAAAGCCTTTGAGAACTGACCGATCGATGCCTTCAGGGCCACGGCAGCGTCGGACTTTGCGACACGGTCGAGAGCCTGATTGATTTTCTCCATCTGTGCTTTGTTTTCGTGCTCCGTT…	For constructing the plasmid pLG202::NS::PkasOp3-RbswE*-aesA. This TWIST gene fragment was inserted between the XbaI and EcoRI sites of pLG202::NS by Gibson assembly.	pLG202::NS::PkasOp3-RbswE*-aesA	This study
18185	TGCATGCCTGCAGGTCGACTCTAGATCCTGAGACTAGCGCAGTC	For constructing the plasmid pLG202::∆aesB. For amplifying homology arm 1. The DNA fragments were inserted between the XbaI and EcoRI sites of pLG202 by Gibson assembly.	pLG202::∆aesB	This study
18186	CAACCGCGACGAGCTGCCCGCTGCCTAC	For constructing the plasmid pLG202::∆aesB. For amplifying homology arm 1. The DNA fragments were inserted between the XbaI and EcoRI sites of pLG202 by Gibson assembly.	pLG202::∆aesB	This study
18187	CGGGCAGCTCGTCGCGGTTGGAACGTGC	For constructing the plasmid pLG202::∆aesB. For amplifying homology arm 2. The DNA fragments were inserted between the XbaI and EcoRI sites of pLG202 by Gibson assembly.	pLG202::∆aesB	This study
18188	TGGTCCCCGCGCTCGGGCGGAATTCCAGACCGTGGTGAACAAGAAC	For constructing the plasmid pLG202::∆aesB. For amplifying homology arm 2. The DNA fragments were inserted between the XbaI and EcoRI sites of pLG202 by Gibson assembly.	pLG202::∆aesB	This study
PkasOp3-RbswE*-aesB, fragment 1 (synthetic gene fragment)	GGATGATGTCGTCGATGAGCCAGAGATCTTCTAGATGGAAATCTTACTGAAAGGGGGCGCCTCGGGCGCAATCGCCGAGGCGGCCCGGGGGCCGGAGGCGAATACCCGGCCCCCGGGACGCGTGATCACCACTGGCGCGGGTCCCATCCGTCGTCGTTACGCTTCGCCGGCGTGATGTCCTTGTCGGTGCCGGAGGTCTGCGACAGGGGGTTCACGTAGCCAGCGGGCAGCTCGTCCTCGTCGTCGTCAAACTTGAAGGCCACGTAACGGTTCTTACGGCCCTTCTTGTCGTCCTTGCCAGCACCTGCGCCCGCACCTGCGCCGGCTCCCATGAAGCCGCCGCTCGTCGCGCCGCCCTTGCCAGCAGCGCCAGCCGCGCCGGCAGCACCGCCGCCGTTT…	For constructing the plasmid pLG202::NS::PkasOp3-RbswE*-aesB. The TWIST gene fragments were inserted between the XbaI and EcoRI sites of pLG202::NS by Gibson assembly.	pLG202::NS::PkasOp3-RbswE*-aesB	This study
PkasOp3-RbswE*-aesB, fragment 2 (synthetic gene fragment)	GGCCGAAGACGCTGGATCCACCGAGGGAACCGGACCCGCCGAGGTTGCCCGAACCCATGCGGGCTGCGCCGCGCAGGCCGAGCGCGCCCGCGCCGAGGACACCCGCGCCGCCGAGGCGGCCGGCCGTGGCGGAGTCGGAGGCCGCGCCTCCGTTGAGGCGCCATAGCGGGTGATGTGCGTCGGCCGGGGGAGCCGGGGTGTGCCCGCCGACGACCCCGTTACGGTACGCCGTGCCGTTCGCGGGGGTGTGGAGGAGGTCCGTGCCCATGAGCTCCTGGGGGTCCGTAATCGGGTTTGTCCGCGACCCAAGCTCGCCATAGGCGGGTTCCTGGGTGGGGATGGCACCCGATGCGACGGTACGGTTCTGGGCAGCGGCGGCGTCCGCCTCGCTCCACCACG…	For constructing the plasmid pLG202::NS::PkasOp3-RbswE*-aesB. The TWIST gene fragments were inserted between the XbaI and EcoRI sites of pLG202::NS by Gibson assembly.	pLG202::NS::PkasOp3-RbswE*-aesB	This study
oJC69	CTATGACCATGATTACGCCAATGGCTGGAGAGTACCAGTCGGTTTCTG	For constructing the pLG202-derived plasmids for generating amino acid substitution in aesB. For amplifying homology arm 1. The DNA fragments were inserted between the HindIII and BamHI sites of pLG202 by Gibson assembly	pLG202::aesB_GA-KK, pLG202::aesB_DDD-AAA, pLG202::aesB_GGFMG_AAAAA, pLG202::aesB_GYVNP_AAAAA, pLG202::aesB_DKD-AAA, pLG202::aesB_DDED-AAAA	This study
oJC70	ATTCGAGCTCGGTACCCGGGCTACTTCCGGTGGTAGCGGGGG	For constructing the pLG202-derived plasmids for generating amino acid substitution in aesB. For amplifying homology arm 2. The DNA fragments were inserted between the HindIII and BamHI sites of pLG202 by Gibson assembly	pLG202::aesB_GA-KK, pLG202::aesB_DDD-AAA, pLG202::aesB_GGFMG_AAAAA, pLG202::aesB_GYVNP_AAAAA, pLG202::aesB_DKD-AAA, pLG202::aesB_DDED-AAAA	This study
oJC76	CGGCGCAAAGAAGGGCGCAGGTGCTGGCAAGG	For constructing plasmid pLG202::aesB_GA-KK. For amplifying homology arm 1. The DNA fragments were inserted between the HindIII and BamHI sites of pLG202 by Gibson assembly	pLG202::aesB_GA-KK	This study
oJC77	GCGCCCTTCTTTGCGCCGGCTCCCATGAAGC	For constructing plasmid pLG202::aesB_GA-KK. For amplifying homology arm 2. The DNA fragments were inserted between the HindIII and BamHI sites of pLG202 by Gibson assembly	pLG202::aesB_GA-KK	This study
oJC78	GTTTGCTGCTGCTGAGGACGAGCTGCCCGCTGG	For constructing plasmid pLG202::aesB_DDD-AAA. For amplifying homology arm 1. The DNA fragments were inserted between the HindIII and BamHI sites of pLG202 by Gibson assembly	pLG202::aesB_DDD-AAA	This study
oJC79	CCTCAGCAGCAGCAAACTTGAAGGCCACGTAACGGTTCTTACGG	For constructing plasmid pLG202::aesB_DDD-AAA. For amplifying homology arm 2. The DNA fragments were inserted between the HindIII and BamHI sites of pLG202 by Gibson assembly	pLG202::aesB_DDD-AAA	This study
oJC130	GCTGCAGCTGCAGCTGCGCTCGTCGCGCCGCCC	For construction plasmid pLG202::aesB_GGFMG_AAAAA. For amplifying homology arm 1. The DNA fragments were inserted between the HindIII and BamHI sites of pLG202 by Gibson assembly	pLG202::aesB_GGFMG_AAAAA	This study
oJC131	GCGCAGCTGCAGCTGCAGCCGGCGCAGGTGCGG	For construction plasmid pLG202::aesB_GGFMG_AAAAA. For amplifying homology arm 2. The DNA fragments were inserted between the HindIII and BamHI sites of pLG202 by Gibson assembly	pLG202::aesB_GGFMG_AAAAA	This study
oJC132	CAGAGCTGCAGCTGCAGCAGCGGGCAGCTCGTCCTC	For construction plasmid pLG202::aesB_GYVNP_AAAAA. For amplifying homology arm 1. The DNA fragments were inserted between the HindIII and BamHI sites of pLG202 by Gibson assembly	pLG202::aesB_GYVNP_AAAAA	This study
oJC133	CGCTGCTGCAGCTGCAGCTCTGTCGCAGACCTCCGGC	For construction plasmid pLG202::aesB_GYVNP_AAAAA. For amplifying homology arm 2. The DNA fragments were inserted between the HindIII and BamHI sites of pLG202 by Gibson assembly	pLG202::aesB_GYVNP_AAAAA	This study
oJC134	GTGATTGCAGCTGCGGTGCCGGAGGTCTGCG	For constructing plasmid pLG202::aesB_DKD-AAA. For amplifying homology arm 1. The DNA fragments were inserted between the HindIII and BamHI sites of pLG202 by Gibson assembly	pLG202::aesB_DKD-AAA	This study
oJC135	CGGCACCGCAGCTGCAATCACGCCGGCGAAGCG	For constructing plasmid pLG202::aesB_DKD-AAA. For amplifying homology arm 2. The DNA fragments were inserted between the HindIII and BamHI sites of pLG202 by Gibson assembly	pLG202::aesB_DKD-AAA	This study
oJC136	GCTCAGCTGCAGCTGCGTCAAACTTGAAGGCCACGTAACG	For constructing plasmid pLG202::aesB_DDED-AAAA. For amplifying homology arm 1. The DNA fragments were inserted between the HindIII and BamHI sites of pLG202 by Gibson assembly	pLG202::aesB_DDED-AAAA	This study
oJC137	GACGCAGCTGCAGCTGAGCTGCCCGCTGGCTAC	For constructing plasmid pLG202::aesB_DDED-AAAA. For amplifying homology arm 2. The DNA fragments were inserted between the HindIII and BamHI sites of pLG202 by Gibson assembly	pLG202::aesB_DDED-AAAA	This study
oJC152	CTATGACCATGATTACGCCAGCGACGACGTCGGGCAAC	For constructing plasmid pLG202::VSV-G-aesA. For amplifying homology arm 1. The DNA fragments were inserted between the HindIII and XbaI sites of pLG202 by Gibson assembly.	pLG202::aesB–VSV-G	This study
oJC153	CCAGGCGGTTCATCTCGATGTCGGTGTACATTTGTAGCTCCTTAAAATCGATGGAAG	For constructing plasmid pLG202::VSV-G-aesA. For amplifying homology arm 1. The DNA fragments were inserted between the HindIII and XbaI sites of pLG202 by Gibson assembly.	pLG202::aesB–VSV-G	This study
oJC154	CGACATCGAGATGAACCGCCTGGGAAAGGCTGGAGAGTACCAGTCGGTTTC	For constructing plasmid pLG202::VSV-G-aesA. For amplifying homology arm 2. The DNA fragments were inserted between the HindIII and XbaI sites of pLG202 by Gibson assembly.	pLG202::aesB–VSV-G	This study
oJC155	GCTCGGTACCCGGGGATCCTCCAGCACAGAAACGCCGC	For constructing plasmid pLG202::VSV-G-aesA. For amplifying homology arm 2. The DNA fragments were inserted between the HindIII and XbaI sites of pLG202 by Gibson assembly.	pLG202::aesB–VSV-G	This study
18197	TGCATGCCTGCAGGTCGACTCTAGAGGTGGTTTCGCCCAGCCG	For constructing the plasmid pLG202::aesB–VSV-G. For amplifying homology arm 1. The DNA fragments were inserted between the XbaI and EcoRI sites of pLG202 by Gibson assembly.	pLG202::aesB–VSV-G	This study
18198	GTTCATCTCGATGTCGGTGTAGGAGCCTCCACCGCCCCACTGGCGCGGGTCCCATCC	For constructing the plasmid pLG202::aesB–VSV-G. For amplifying homology arm 1. The DNA fragments were inserted between the XbaI and EcoRI sites of pLG202 by Gibson assembly.	pLG202::aesB–VSV-G	This study
18199	CTCCTACACCGACATCGAGATGAACCGCCTGGGCAAGTGAGTGGTGAGCATTCGTTC	For constructing the plasmid pLG202::aesB–VSV-G. For amplifying homology arm 2. The DNA fragments were inserted between the XbaI and EcoRI sites of pLG202 by Gibson assembly.	pLG202::aesB–VSV-G	This study
18200	TGGTCCCCGCGCTCGGGCGGAATTCTTCATTCCAGTCATGGTTGG	For constructing the plasmid pLG202::aesB–VSV-G. For amplifying homology arm 2. The DNA fragments were inserted between the XbaI and EcoRI sites of pLG202 by Gibson assembly.	pLG202::aesB–VSV-G	This study
16460	AGCTTGCATGCCTGCAGGTCGACTAAGGTTCGTCGTAAGCCG	For constructing the plasmid pCWU3::∆esrA1. For amplifying homology arm 1. The DNA fragments were inserted between the XbaI and EcoRI sites of pCWU3 by Gibson assembly.	pCWU3::∆esrA1	This study
16461	TGATGTAGAGGGGAGTCACTTCGGCACCCTTATAG	For constructing the plasmid pCWU3::∆esrA1. For amplifying homology arm 1. The DNA fragments were inserted between the XbaI and EcoRI sites of pCWU3 by Gibson assembly.	pCWU3::∆esrA1	This study
16462	CCGAAGTGACTCCCCTCTACATCAGCCTGTC	For constructing the plasmid pCWU3::∆esrA1. For amplifying homology arm 2. The DNA fragments were inserted between the XbaI and EcoRI sites of pCWU3 by Gibson assembly.	pCWU3::∆esrA1	This study
16463	CCACTGGTCCCCGCGCTCGGGCGGAGGACAAAGTTGCGACCC	For constructing the plasmid pCWU3::∆esrA1. For amplifying homology arm 2. The DNA fragments were inserted between the XbaI and EcoRI sites of pCWU3 by Gibson assembly.	pCWU3::∆esrA1	This study
17384	TGCATGCCTGCAGGTCGACTCTAGACAGGTCGGACTCCTTGGC	For constructing the plasmid pLG202::∆esrA2. For amplifying homology arm 1. The DNA fragments were inserted between the XbaI and EcoRI sites of pLG202 by Gibson assembly.	pLG202::∆esrA2	This study
17385	CGATAGTCACGGTGTTTCGCGATCGACG	For constructing the plasmid pLG202::∆esrA2. For amplifying homology arm 1. The DNA fragments were inserted between the XbaI and EcoRI sites of pLG202 by Gibson assembly.	pLG202::∆esrA2	This study
17386	GCGAAACACCGTGACTATCGATCGTGCC	For constructing the plasmid pLG202::∆esrA2. For amplifying homology arm 2. The DNA fragments were inserted between the XbaI and EcoRI sites of pLG202 by Gibson assembly.	pLG202::esrG1T152A	This study
17387	TGGTCCCCGCGCTCGGGCGGAATTCCGTCTCAAAGGAGCGTCG	For constructing the plasmid pLG202::∆esrA2. For amplifying homology arm 2. The DNA fragments were inserted between the XbaI and EcoRI sites of pLG202 by Gibson assembly.	pLG202::esrG1T152A	This study
16607	TGCATGCCTGCAGGTCGACTCTAGAGGTGACTCCCGTGCCTATG	For constructing the plasmid pLG202::esrG1T152A. For amplifying homology arm 1. The DNA fragments were inserted between the XbaI and EcoRI sites of pLG202 by Gibson assembly.	pLG202::∆OBNOAD_01965	This study
16608	GAAAGCCCATGGCGTCGACAG	For constructing the plasmid pLG202::esrG1T152A. For amplifying homology arm 1. The DNA fragments were inserted between the XbaI and EcoRI sites of pLG202 by Gibson assembly.	pLG202::∆OBNOAD_01965	This study
16609	CTGTCGACGCCATGGGCTTTC	For constructing the plasmid pLG202::esrG1T152A. For amplifying homology arm 2. The DNA fragments were inserted between the XbaI and EcoRI sites of pLG202 by Gibson assembly.		This study
16610	TGGTCCCCGCGCTCGGGCGGAATTCCCCGTGAACAACGCAGAC	For constructing the plasmid pLG202::esrG1T152A. For amplifying homology arm 2. The DNA fragments were inserted between the XbaI and EcoRI sites of pLG202 by Gibson assembly.		This study
18193	TGCATGCCTGCAGGTCGACTCTAGACCCATCGTCGCGACCTGC	For constructing the plasmid pLG202::∆OBNOAD_01965. For amplifying homology arm 1. The DNA fragments were inserted between the XbaI and EcoRI sites of pLG202 by Gibson assembly.		This study
18194	CGGGCAGCTCGAGGCGGTCGTACATGGG	For constructing the plasmid pLG202::∆OBNOAD_01965. For amplifying homology arm 1. The DNA fragments were inserted between the XbaI and EcoRI sites of pLG202 by Gibson assembly.		This study
18195	CGACCGCCTCGAGCTGCCCGAGGGCTAC	For constructing the plasmid pLG202::∆OBNOAD_01965. For amplifying homology arm 2. The DNA fragments were inserted between the XbaI and EcoRI sites of pLG202 by Gibson assembly.		This study
18196	TGGTCCCCGCGCTCGGGCGGAATTCGGGCCACTTCTGTCGGGC	For constructing the plasmid pLG202::∆OBNOAD_01965. For amplifying homology arm 2. The DNA fragments were inserted between the XbaI and EcoRI sites of pLG202 by Gibson assembly.		This study
13699	CAACCATCAGCTATTTACAACTGA	For constructing the NS::Ptuf-sfgfp-PrpsJ-hph fragment for inserting sfgfp into the TM7-008 NS. For amplifying the fragment Ptuf-sfgfp-PrpsJ-hph		This study
13910	TTAGCCAAACAAAAATCCCCGGA	For constructing the NS::Ptuf-sfgfp-PrpsJ-hph fragment for inserting sfgfp into the TM7-008 NS. For amplifying the fragment Ptuf-sfgfp-PrpsJ-hph		This study
15904	TGCAGCTTTTGGATGAGGG	For constructing the NS::Ptuf-sfgfp-PrpsJ-hph fragment for inserting sfgfp into the TM7-008 NS. For amplifying homology arm 1.		This study
15905	TTCTAATCAGTTGTAAATAGCTGATGGTTGGGCTAGCTATTCAATGGCGG	For constructing the NS::Ptuf-sfgfp-PrpsJ-hph fragment for inserting sfgfp into the TM7-008 NS. For amplifying homology arm 1.		This study
15906	GAGCGAATCCGGGGATTTTTGTTTGGCTAAAGCTACTCGACTAGTGTTTTTATGATC	For constructing the NS::Ptuf-sfgfp-PrpsJ-hph fragment for inserting sfgfp into the TM7-008 NS. For amplifying homology arm 2.		This study
15907	ATTTCTTGACCGTACGCCC	For constructing the NS::Ptuf-sfgfp-PrpsJ-hph fragment for inserting sfgfp into the TM7-008 NS. For amplifying homology arm 2.		This study
15914	TGCGTGATGAAAATAACCGAG	For constructing the NS::Ptuf-sfgfp-PrpsJ-hph fragment for inserting sfgfp into the TM7-008 NS. For amplifying Gibson assembled arm1, arm2, and Ptuf-sfgfp-PrpsJ-hph		This study
15915	CCCAACGTTCTGAACCGG	For constructing the NS::Ptuf-sfgfp-PrpsJ-hph fragment for inserting sfgfp into the TM7-008 NS. For amplifying Gibson assembled arm1, arm2, and Ptuf-sfgfp-PrpsJ-hph		This study
AJ13-F	GTGACTGGGCGTAAAGAGTT	For quantification of TM7x proliferation by qPCR		PMID: 35343799
AJ14-R	CTACGGATTTCACTCCTAC	For quantification of TM7x proliferation by qPCR		PMID: 35343799
18092	AGCACCATGCCAATCACGAC	For quantification of So F0309 proliferation by qPCR		This study
18093	TCGATTTGGTCTCTCTAGCAC	For quantification of So F0309 proliferation by qPCR		This study

### Sheet: Sheet2
oJC69	CTATGACCATGATTACGCCAATGGCTGGAGAGTACCAGTCGGTTTCTG	For constructing the pLG202-derived plasmids for generating amino acid substitution in aesB
oJC70	ATTCGAGCTCGGTACCCGGGCTACTTCCGGTGGTAGCGGGGG	For constructing the pLG202-derived plasmids for generating amino acid substitution in aesB
oJC76	CGGCGCAAAGAAGGGCGCAGGTGCTGGCAAGG	For constructing plasmid pLG202::aesB_GA-KK
oJC77	GCGCCCTTCTTTGCGCCGGCTCCCATGAAGC	For constructing plasmid pLG202::aesB_GA-KK
oJC78	GTTTGCTGCTGCTGAGGACGAGCTGCCCGCTGG	For constructing plasmid pLG202::aesB_DDD-AAA
oJC79	CCTCAGCAGCAGCAAACTTGAAGGCCACGTAACGGTTCTTACGG	For constructing plasmid pLG202::aesB_DDD-AAA
oJC130	GCTGCAGCTGCAGCTGCGCTCGTCGCGCCGCCC	For construction plasmid pLG202::aesB_GGFMG_AAAAA
oJC131	GCGCAGCTGCAGCTGCAGCCGGCGCAGGTGCGG	For construction plasmid pLG202::aesB_GGFMG_AAAAA
oJC132	CAGAGCTGCAGCTGCAGCAGCGGGCAGCTCGTCCTC	For construction plasmid pLG202::aesB_GYVNP_AAAAA
oJC133	CGCTGCTGCAGCTGCAGCTCTGTCGCAGACCTCCGGC	For construction plasmid pLG202::aesB_GYVNP_AAAAA
oJC134	GTGATTGCAGCTGCGGTGCCGGAGGTCTGCG	For constructing plasmid pLG202::aesB_DKD-AAA
oJC135	CGGCACCGCAGCTGCAATCACGCCGGCGAAGCG	For constructing plasmid pLG202::aesB_DKD-AAA
oJC136	GCTCAGCTGCAGCTGCGTCAAACTTGAAGGCCACGTAACG	For constructing plasmid pLG202::aesB_DDED-AAAA
oJC137	GACGCAGCTGCAGCTGAGCTGCCCGCTGGCTAC	For constructing plasmid pLG202::aesB_DDED-AAAA
oJC152	CTATGACCATGATTACGCCAGCGACGACGTCGGGCAAC	For constructing plasmid pLG202::VSV-G-aesA
oJC153	CCAGGCGGTTCATCTCGATGTCGGTGTACATTTGTAGCTCCTTAAAATCGATGGAAG	For constructing plasmid pLG202::VSV-G-aesA
oJC154	CGACATCGAGATGAACCGCCTGGGAAAGGCTGGAGAGTACCAGTCGGTTTC	For constructing plasmid pLG202::VSV-G-aesA
oJC155	GCTCGGTACCCGGGGATCCTCCAGCACAGAAACGCCGC	For constructing plasmid pLG202::VSV-G-aesA
